# Two distinct SWI/SNF complexes direct chromatin-linked transcriptional programs in *Toxoplasma*

**DOI:** 10.1101/2025.07.16.665172

**Authors:** Dominic Schwarz, Benicio Tapia, Sebastian Lourido

## Abstract

Chromatin remodeling complexes dynamically modify DNA accessibility to mediate changes in gene expression during eukaryotic cell cycle progression, developmental transitions, and environmental adaptation. Higher eukaryotes have multiple remodeler subtypes based on the incorporation of different ATPases; however, the coordination and functional specificity of these diverse complexes is not well understood. Apicomplexan parasites such as *Toxoplasma gondii* have a limited set of chromatin remodelers offering a divergent setting in which to explore the function of homologous complexes. These parasites have selectively retained the Myb domain–containing proteins with homology to chromatin-associated regulators like SNF2H and SWI3. Here, a comprehensive analysis of the Myb protein family in *Toxoplasma* defines the composition of two SWI3 complexes defined by mutually exclusive ATPases with homology to the widely conserved BRG1 and BRM. Integrating transcriptomics with a custom chromatin-profiling strategy, we show that BRG1 is essential for the timely transcription of genes during mitosis and cytokinesis, while BRM ensures global transcriptional competency and fidelity throughout the cell cycle and developmental transitions. Our findings demonstrate that BRG1 and BRM perform distinct yet interdependent regulatory roles shaped by their chromatin context. This work uncovers ancestral principles of chromatin regulation and offers new insight into the functional diversification of SWI/SNF complexes across eukaryotes.
