## Supplementary Table 1 for "Two distinct SWI/SNF complexes direct chromatin-linked transcriptional programs in *Toxoplasma*"

### Sheet: Figure1E
	Competition vs. Parental IMC1-tdTomato
days post auxin treatment	parental	TGGT1_286920	TGGT1_321450	TGGT1_213890	TGGT1_264120	TGGT1_321440	TGGT1_203380	TGGT1_259860	TGGT1_203950	TGGT1_217050	TGGT1_275480
0	1	1	1	1	1	1	1	1	1	1	1
2	1.0037	0.1621	0.4879	0.0237	0.0487	0.0534	0.782765	0.807136	0.23413	0.365116	0.0591472
4	1.0603	0.006	0.0696	0.0073	0.0045	0.0083	0.670909	0.846982	0.0107744	0.0768262	0
6	0.9838	0.0042	0.0482	0.0039	0.0031	0.001	0.633437	0.678102	0.00477273		0
0		1	1	1	1	1
2		0.104762	0.302241	0.0095518	0.0166751	0.0166442
4		0.00628019	0.0475904	0.0195155	0.00963082	0.00780107
0	1				1
2	0.990699				0.0410984
4	1.03864				0.000896539
6	1.00578				0.000560748
0	1
2	0.930415
4	0.987938
6	1.11307
