## Supplementary Table 2 for "Two distinct SWI/SNF complexes direct chromatin-linked transcriptional programs in *Toxoplasma*"

### Sheet: Figure1G
Sample	Replicate	tgCentrin per nucleus
		0	1	2
TGGT1_275480 vehicle	1	0	0.294737	0.705263
TGGT1_275480 auxin	1	0.12069	0.534483	0.344828
parental vehicle	1	0	0.40404	0.59596
parental auxin	1	0	0.324074	0.675926
TGGT1_275480 vehicle	2	0.0215054	0.430108	0.548387
TGGT1_275480 auxin	2	0.213483	0.573034	0.213483
parental vehicle	2	0.0408163	0.5	0.459184
parental auxin	2	0.0416667	0.53125	0.427083
