## Supplementary Table 3 for "Two distinct SWI/SNF complexes direct chromatin-linked transcriptional programs in *Toxoplasma*"

### Sheet: Figure1I
Sample	Replicate	Strain
		parental	TGGT1_203950
DBL positive, vehicle	1	0	0
DBL positive, auxin	1	0.0884956	0.734694
DBL positive, vehicle	2	0	0
DBL positive, auxin	2	0.00990099	0.645669
