## Supplementary Table 4 for "Two distinct SWI/SNF complexes direct chromatin-linked transcriptional programs in *Toxoplasma*"

### Sheet: ExtendedDataFigure1B
Sample	Replicate	Strain
		parental	TGME49_203380	TGME49_262420	TGME49_306320	TGME49_259860	TGME49_306040
DBL positive, vehicle	1	0.84466	0.884615	0.866667	0.863248	0.869159	0.818182
DBL positive, auxin	1	0.913462	0.923077	0.89	0.845455	0.918919	0.809524
DBL positive, vehicle	2	0.914894
DBL positive, auxin	2	0.861111
