## Supplementary Table 8 for "Two distinct SWI/SNF complexes direct chromatin-linked transcriptional programs in *Toxoplasma*"

### Sheet: Figure3E
	Competition vs. Parental IMC1-tdTomato
days post auxin treatment	parental	TgBRG1	TgBRM	TgSWI3
0	1	1	1	1
2	1.0037	0.212607	0.791123	0.1621
4	1.0603	0.0230402	0.316472	0.006
6	0.9838	0.0156991	0.0807249	0.0042
0	1	1	1
2	0.990699	0.155963	0.764421
4	1.03864	0.0150971	0.17276
6	1.00578	0.00767263	0.0383584
0	1
2	0.930415
4	0.987938
6	1.11307
0				1
2				0.104762
4				0.00628019
