## Supplementary Table 9 for "Two distinct SWI/SNF complexes direct chromatin-linked transcriptional programs in *Toxoplasma*"

### Sheet: ExtendedDataFigure6B
Strain	Replicate	Time	Treatment	proportion phenotypic vacuoles
parental	1	24 hr	vehicle	0
parental	1	24 hr	auxin	0
TgBRM	1	24 hr	vehicle	0
TgBRM	1	24 hr	auxin	0
parental	2	24 hr	vehicle	0
parental	2	24 hr	auxin	0
TgBRM	2	24 hr	vehicle	0
TgBRM	2	24 hr	auxin	0
parental	1	48 hr	vehicle	0
parental	1	48 hr	auxin	0.0226
TgBRM	1	48 hr	vehicle	0
TgBRM	1	48 hr	auxin	0.0704
parental	2	48 hr	vehicle	0
parental	2	48 hr	auxin	0
TgBRM	2	48 hr	vehicle	0
TgBRM	2	48 hr	auxin	0.2308
parental	1	72 hr	vehicle	0.006
parental	1	72 hr	auxin	0
TgBRM	1	72 hr	vehicle	0
TgBRM	1	72 hr	auxin	0.2624
parental	2	72 hr	vehicle	0
parental	2	72 hr	auxin	0.0095
TgBRM	2	72 hr	vehicle	0
TgBRM	2	72 hr	auxin	0.336283
