## Supplementary Table 15 for "Two distinct SWI/SNF complexes direct chromatin-linked transcriptional programs in *Toxoplasma*"

### Sheet: Figure6F
Treatment	Replicate	Parasites per vacuole	Parental	TgBRG1	TgBRM
vehicle	1	2	0.226087	0.346154	0.324324
vehicle	1	4	0.373913	0.528846	0.495495
vehicle	1	8	0.4	0.125	0.18018
vehicle	1	>=16	0	0	0
auxin	1	2	0.392157	0.817308	0.326531
auxin	1	4	0.333333	0.163462	0.408163
auxin	1	8	0.27451	0.0192308	0.265306
auxin	1	>=16	0	0	0
vehicle	2	2	0.263636	0.232323	0.221239
vehicle	2	4	0.354545	0.393939	0.327434
vehicle	2	8	0.272727	0.333333	0.380531
vehicle	2	>=16	0.109091	0.040404	0.0707965
auxin	2	2	0.210084	0.44898	0.180952
auxin	2	4	0.411765	0.469388	0.257143
auxin	2	8	0.336134	0.0714286	0.514286
auxin	2	>=16	0.0420168	0.0102041	0.047619
vehicle	3	2	0.355769	0.301887	0.285714
vehicle	3	4	0.403846	0.443396	0.533333
vehicle	3	8	0.240385	0.226415	0.171429
vehicle	3	>=16	0	0.0283019	0.00952381
auxin	3	2	0.299065	0.733945	0.245098
auxin	3	4	0.35514	0.256881	0.539216
auxin	3	8	0.317757	0.00917431	0.215686
auxin	3	>=16	0.0280374	0	0
