## Supplementary Table 16 for "Two distinct SWI/SNF complexes direct chromatin-linked transcriptional programs in *Toxoplasma*"

### Sheet: Figure6H
			% parasites
Gate	Time	Replicate	parental	TgBRG1	TgBRM
SMC	12h	1	54	56.5	52.2
SMC	24h	1	50.1	60.7	55.4
SMC	48h	1	56	69.3	58.6
SMC	12h	2	51.7	60	50.3
SMC	24h	2	51	63.8	54.8
SMC	48h	2	42.8	62.6	50.7
SMC	12h	3	50.8	58.3	54.4
SMC	24h	3	51.8	55.7	54.8
SMC	48h	3	51.2	57	55.2
