## Supplementary Table 18 for "Two distinct SWI/SNF complexes direct chromatin-linked transcriptional programs in *Toxoplasma*"

### Sheet: gblocks
Name	Relevance	Description	Source	Sequence (5'-3')
gbDS027	tgDS011	TGGT1_264120 HiT	This study	TGGGGATGTCAAGTTGAGTGAAGAACACACTTTTTCGTTTAAGAGCTATGCTGGAAACAGCATAGCAAGTTTAAATAAGGCTAGTCCGTTATCAACTTGAAAAAGTGGCACCGAGTCGGTGCTTTTTTTTTCTTTTTCTCTAGAGGTACCATGCATCTAATGCTTTCGATAGGGGTGCAAATACGGTCACAAGCAAGTGAGAGACCGGTCTCAGAAGATCAAAGCAATGTATGAAGCTCCAAAACCTGCAGAATCTCGCCTCGAGGAG
gbDS021	tgDS019	TGGT1_275480 HiT	This study	TGGGGATGTCAAGTTGACAGAAGAATGAAACTGCGGTTTAAGAGCTATGCTGGAAACAGCATAGCAAGTTTAAATAAGGCTAGTCCGTTATCAACTTGAAAAAGTGGCACCGAGTCGGTGCTTTTTTTTTCTTTTTCTCTAGAGGTACCATGCATCTACTTCAAACAAGTCGGCACATGCTTAGAAGCGTTTATGGTTAGAGACCGGTCTCAAAGTGAAGAGGCGAAGAAGGCAGACCAGGAGACAGAAGAATCTGGAAGTGAAACG
gbDS023	tgDS002	TGGT1_203380 HiT	This study	TGGGGATGTCAAGTTGAAGTCCTCGTGATTCGGCGAGTTTAAGAGCTATGCTGGAAACAGCATAGCAAGTTTAAATAAGGCTAGTCCGTTATCAACTTGAAAAAGTGGCACCGAGTCGGTGCTTTTTTTTTCTTTTTCTCTAGAGGTACCATGCATCTACTTCATCCTGTTTTTCAGCGCCGAACCGCTAGTCCCTGCAAGAGACCGGTCTCAGTGACAGATTCGGGCGGCGATTTTGGCAAAGAAGTCCTCGTCTGGAAGTGAAACG
gbDS026	tgDS020	TGGT1_203950 HiT	This study	TGGGGATGTCAAGTTGTGGGTAGTGGTTTTCTCGGAGTTTAAGAGCTATGCTGGAAACAGCATAGCAAGTTTAAATAAGGCTAGTCCGTTATCAACTTGAAAAAGTGGCACCGAGTCGGTGCTTTTTTTTTCTTTTTCTCTAGAGGTACCATGCATCTAGCGCCTCCGTTTCTTTTCGTCAGCTTTCGAGTCTGGCTATAGAGACCGGTCTCAAACGGCAGGAGCAGGTGACGACCTCTTAGCTCTCTTTGGGTCTGGAAGTGAAACG
gbDS011	tgDS009	TGGT1_213890 HiT	This study	TGGGGATGTCAAGTTGAGTCGAGGAAACGGAGAAAAGTTTAAGAGCTATGCTGGAAACAGCATAGCAAGTTTAAATAAGGCTAGTCCGTTATCAACTTGAAAAAGTGGCACCGAGTCGGTGCTTTTTTTTTCTTTTTCTCTAGAGGTACCATGCATCTAAGACAGCAGAAAGAGGAGACGATCCAGACAGAGACACAATAGAGACCGGTCTCACCACCCCGGGGGCATGCACCAGCCCCATGTGGGGGGCGCGTCTGGAAGTGAAACG
gbDS033	tgDS003	TGGT1_217050 HiT	This study	TGGGGATGTCAAGTTCTTCAGAATTTCTGAGATAAGTTTAAGAGCTATGCTGGAAACAGCATAGCAAGTTTAAATAAGGCTAGTCCGTTATCAACTTGAAAAAGTGGCACCGAGTCGGTGCTTTTTTTTTCTTTTTCTCTAGAGGTACCATGCATCTAGGTGCGAGCGAGAGGCGGTGGACTTGTGCTGTCCAGAAAGAGAGACCGGTCTCAGGGAGATCTGGGTTTACTGACGGAGGCGCGGGATGCGTGCTCTGGAAGTGAAACG
gbDS088	tgDS138	TGGT1_237520 HiT	This study	TGGGGATGTCAAGTTCAACATAGCCTTTGGTCCAGGTTTAAGAGCTATGCTGGAAACAGCATAGCAAGTTTAAATAAGGCTAGTCCGTTATCAACTTGAAAAAGTGGCACCGAGTCGGTGCTTTTTTTTTCTTTTTCTCTAGAGGTACCATGCATCTAAGCACGCTTAAACCCGAAACCATTTTCTCCTTTTTGTGTTAGAGACCGGTCTCAGGAAGCAACACCGCCACTTGTCCAAGACCATTCTCCATTCTGTCTTTGGATCTGGAAGTGAAACG
gbDS031	tgDS010	TGGT1_259860 HiT	This study	TGGGGATGTCAAGTTGTTACATCATGTTTCCCACTCGTTTAAGAGCTATGCTGGAAACAGCATAGCAAGTTTAAATAAGGCTAGTCCGTTATCAACTTGAAAAAGTGGCACCGAGTCGGTGCTTTTTTTTTCTTTTTCTCTAGAGGTACCATGCATCTAAATAAATACTCTTCTCCCCATTGTCTCTTCGAAGCAAGGGAGAGACCGGTCTCAGCTTCTGCATGTGTGTCAGGACACCTACAGATTCATCGAGTCTGGAAGTGAAACG
gbDS009	tgDS006	TGGT1_286920​ HiT	This study	GTAAATGGGGATGTCAAGTTCGGCGCTGCCTTGATTTCTTGTTTAAGAGCTATGCTGGAAACAGCATAGCAAGTTTAAATAAGGCTAGTCCGTTATCAACTTGAAAAAGTGGCACCGAGTCGGTGCTTTTTTTTTCTTTTTCTCTAGAGGTACCATGCATCTACTCTGCTTGCGACAGAACTCACAGACGTCGAACGCGGTTCAGAGACCGGTCTCAGTTAGTCAAGACGAAGGAAGCTGCGCTGACGGCGCTGCCTTCTGGAAGTGAAACGCCTGG
gbDS010	tgDS012	TGGT1_321440 HiT	This study	TGGGGATGTCAAGTTGATGCGCGAAAGCAAAAAAGTGTTTAAGAGCTATGCTGGAAACAGCATAGCAAGTTTAAATAAGGCTAGTCCGTTATCAACTTGAAAAAGTGGCACCGAGTCGGTGCTTTTTTTTTCTTTTTCTCTAGAGGTACCATGCATCTAATGGGAGTTCTGTAGTGTTCCGTTAGAGAGAGGCACCGGAAGAGACCGGTCTCACCGAGCCAAGCGTCTTCGCAGCACAGCCTGGGCTGCAGCCTCTGGAAGTGAAACG
gbDS020	tgDS007	TGGT1_​​321450 HiT	This study	GTAAATGGGGATGTCAAGTTGTACAGAAGAAAGGGATCATAGTTTAAGAGCTATGCTGGAAACAGCATAGCAAGTTTAAATAAGGCTAGTCCGTTATCAACTTGAAAAAGTGGCACCGAGTCGGTGCTTTTTTTTTCTTTTTCTCTAGAGGTACCATGCATCTAGGCAAGGCGAGGAGACAAAAGACGAAGAAGAAACGAGGAGAGAGACCGGTCTCAGGAGAAAGATGAAGAAGAGACTTTCGGAGGCAAGGATCTCTCTGGAAGTGAAACGCCTGG
gbDS053	tgDS082	TGGT1_278440 HiT	This study	TGGGGATGTCAAGTTGGAGAGATGACGACCCAGAAGTTTAAGAGCTATGCTGGAAACAGCATAGCAAGTTTAAATAAGGCTAGTCCGTTATCAACTTGAAAAAGTGGCACCGAGTCGGTGCTTTTTTTTTCTTTTTCTCTAGAGGTACCATGCATCTAGAACAGACGAGAAAACTCGAAGAAAACAGGAACCCACGCGAGAGACCGGTCTCACAAGTTCCGCATTCGCATAGCTTCACAGCCGCAGCCTCAGTCTGGAAGTGAAACG
gbDS054	tgDS083	TGGT1_320300 HiT	This study	TGGGGATGTCAAGTTGAGCGAGAAACGAGACTTTGGTTTAAGAGCTATGCTGGAAACAGCATAGCAAGTTTAAATAAGGCTAGTCCGTTATCAACTTGAAAAAGTGGCACCGAGTCGGTGCTTTTTTTTTCTTTTTCTCTAGAGGTACCATGCATCTAAGCATCCTTTTCAGGCTCGAAAGAGGTTGTGGGAGAGTCTAGAGACCGGTCTCACGACGCTGCCGACAACAACAGCATGGAGGAAGAAGCCGAGTCTGGAAGTGAAACG
gbDS019	tgDS013	TGME49_203380 HiT	This study	TGGGGATGTCAAGTTGCAAAGAAGTCCTCGTGATTGTTTAAGAGCTATGCTGGAAACAGCATAGCAAGTTTAAATAAGGCTAGTCCGTTATCAACTTGAAAAAGTGGCACCGAGTCGGTGCTTTTTTTTTCTTTTTCTCTAGAGGTACCATGCATCTACGACGGCTTCATCCTGTTTTTCAGCGCCGAACCGCTAGTCAGAGACCGGTCTCAGTGACAGATTCGGGCGGCGATTTTGGCAAAGAAGTCCTCGTCTGGAAGTGAAACG
gbDS030	tgDS022	TGME49_259860 HiT	This study	TGGGGATGTCAAGTTTTACATCATGTTTCCCACTCGTTTAAGAGCTATGCTGGAAACAGCATAGCAAGTTTAAATAAGGCTAGTCCGTTATCAACTTGAAAAAGTGGCACCGAGTCGGTGCTTTTTTTTTCTTTTTCTCTAGAGGTACCATGCATCTAAATAAATACTCTTCTCCCCATTGTCTCTTCGAAGCAAGGGAGAGACCGGTCTCAGCTTCTGCATGTGTGTCAGGACACCTACAGATTCATCGAGTCTGGAAGTGAAACG
gbDS018	tgDS015	TGME49_262420 HiT	This study	TGGGGATGTCAAGTTGACGAAACAGAGCGCTAAGCCGTTTAAGAGCTATGCTGGAAACAGCATAGCAAGTTTAAATAAGGCTAGTCCGTTATCAACTTGAAAAAGTGGCACCGAGTCGGTGCTTTTTTTTTCTTTTTCTCTAGAGGTACCATGCATCTAGGCAACGCGACGGAAGGGAAAAGCGGGCGGCTGCAGGGTGAGAGACCGGTCTCATCTCCTCTCGGCTTCAGGACAAGAAAACGAAACAGAGCGCTCTGGAAGTGAAACG
gbDS092	tgDS151	TGME49_306040 HiT	This study	TGGGGATGTCAAGTTGAAACAAGGGCGGCCGGAAATGTTTAAGAGCTATGCTGGAAACAGCATAGCAAGTTTAAATAAGGCTAGTCCGTTATCAACTTGAAAAAGTGGCACCGAGTCGGTGCTTTTTTTTTCTTTTTCTCTAGAGGTACCATGCATCTAAGAAGTTTTCTCGAAACAAGAAATGCCTTTTCTTCAGTTCAGAGACCGGTCTCATCAGCAGGCGGAAGCAGGAGGAAACAAGGGCGGACGGAAGTCTGGAAGTGAAACG
gbDS022	tgDS017	TGME49_306320 HiT	This study	TGGGGATGTCAAGTTGAACTGCGGACTCTTCAAGAAGTTTAAGAGCTATGCTGGAAACAGCATAGCAAGTTTAAATAAGGCTAGTCCGTTATCAACTTGAAAAAGTGGCACCGAGTCGGTGCTTTTTTTTTCTTTTTCTCTAGAGGTACCATGCATCTAAGAGTCCGCAGTTCCTTTGCTCTCCGTAAATGCGGGTCGCAGAGACCGGTCTCAAGATACACACTCTGACACTTGGTCACTGCGAGAACTTTCTTCTGGAAGTGAAACG
gbDS026	tgDS074	TGGT1_203950 HiT	This study	TGGGGATGTCAAGTTGTGGGTAGTGGTTTTCTCGGAGTTTAAGAGCTATGCTGGAAACAGCATAGCAAGTTTAAATAAGGCTAGTCCGTTATCAACTTGAAAAAGTGGCACCGAGTCGGTGCTTTTTTTTTCTTTTTCTCTAGAGGTACCATGCATCTAGCGCCTCCGTTTCTTTTCGTCAGCTTTCGAGTCTGGCTATAGAGACCGGTCTCAAACGGCAGGAGCAGGTGACGACCTCTTAGCTCTCTTTGGGTCTGGAAGTGAAACG
gbDS053	tgDS096	TGGT1_278440 HiT	This study	TGGGGATGTCAAGTTGGAGAGATGACGACCCAGAAGTTTAAGAGCTATGCTGGAAACAGCATAGCAAGTTTAAATAAGGCTAGTCCGTTATCAACTTGAAAAAGTGGCACCGAGTCGGTGCTTTTTTTTTCTTTTTCTCTAGAGGTACCATGCATCTAGAACAGACGAGAAAACTCGAAGAAAACAGGAACCCACGCGAGAGACCGGTCTCACAAGTTCCGCATTCGCATAGCTTCACAGCCGCAGCCTCAGTCTGGAAGTGAAACG
gbDS054	tgDS097	TGGT1_320300 HiT	This study	TGGGGATGTCAAGTTGAGCGAGAAACGAGACTTTGGTTTAAGAGCTATGCTGGAAACAGCATAGCAAGTTTAAATAAGGCTAGTCCGTTATCAACTTGAAAAAGTGGCACCGAGTCGGTGCTTTTTTTTTCTTTTTCTCTAGAGGTACCATGCATCTAAGCATCCTTTTCAGGCTCGAAAGAGGTTGTGGGAGAGTCTAGAGACCGGTCTCACGACGCTGCCGACAACAACAGCATGGAGGAAGAAGCCGAGTCTGGAAGTGAAACG
gbDS068	tgDS153	TGGT1_203950 N-term sgRNA	This study	GAAGGGGGTGTTTGCCTTCTGGTAAATGGGGATGTCAAGTTCGATACTCCAGGCGGCATACGTTTTAGAGCTAGAAATAGCAAGTTAAAATAAGGCTAGTCCGTTATCAACTTGAAAAAGTGGCACCGAGTCGGTGCTTTTTTTTTCTTTTTGGCGCGCCATTAACATGCATGTCCCGCGTTCGTGAAATTCTC
gbDS067	tgDS153	N-term 2xALFA tag	This study	ATGTCTCGTCTGGAAGAGGAACTGCGTCGAAGGCTGACTGAGGGTGGCGGAGGCTCGTCTCGTCTCGAGGAAGAGCTCCGTCGCAGGCTGACGGAGTCTGGAAGTGAAACGCCTGGGACAAGCGAATCCGCAACTCCCGAGAGT
gbDS026	tgDS153	TGGT1_203950 HiT	This study	TGGGGATGTCAAGTTGTGGGTAGTGGTTTTCTCGGAGTTTAAGAGCTATGCTGGAAACAGCATAGCAAGTTTAAATAAGGCTAGTCCGTTATCAACTTGAAAAAGTGGCACCGAGTCGGTGCTTTTTTTTTCTTTTTCTCTAGAGGTACCATGCATCTAGCGCCTCCGTTTCTTTTCGTCAGCTTTCGAGTCTGGCTATAGAGACCGGTCTCAAACGGCAGGAGCAGGTGACGACCTCTTAGCTCTCTTTGGGTCTGGAAGTGAAACG
gbDS035	pDS033	C-term 2xALFA tag	This study	GTGTTTGCCTTCTGGTAAATGGGGATGTCAAGTTAGAGACCGGTCTCATCTGGAAGTGAAACGCCTGGGACAAGCGAATCCGCAACTCCCGAGAGTTCTCGTCTGGAAGAGGAACTGCGTCGAAGGCTGACTGAGGGTGGCGGAGGCTCGTCTCGTCTCGAGGAAGAGCTCCGTCGCAGGCTGACGGAGTAAGTGGGTTCGAAGCGTCTTGTGTGTGTTTTGTACGCG

### Sheet: primers
Name	Relevance	Description	Source	Sequence (5'-3')
BT3	tgDS146	IMC1 gRNA	This study	TGGGGATGTCAAGTTATGCCAGTGCTAAGCGCCACGTTTTAGAGCTAGAA
BT4	tgDS146	IMC1 gRNA	This study	TTCTAGCTCTAAAACGTGGCGCTTAGCACTGGCATAACTTGACATCCCCA
DS318	pDS118	BFP amplification	This study	AGTACACGACTTCTGGTGCACCTAGGAGCGAGCTGATTAAGGAG
DS319	pDS118	BFP amplification	This study	GTGGATCCCCCTCCACCGCGGTGTCACTGTAGCCTGCC
DS320	tgDS146, tgDS150	H2B-BFP amplification	This study	TGCATTCGCTCCGGTTTTGCACAGCCGTTCTGTCTCACGACGGTGAGACTTGGTTTTTTC
DS321	tgDS146, tgDS150	H2B-BFP amplification	This study	TGTCGGTGGGTGCCGGCTCGTCTGTCGCAGGTGGCCTGCAGTGTCACTGTAGCCTGCC
DS257	tgDS153	gbDS067 PCR	This study	TCCATCCATTCGTTGTGTCTGAGCCCATTTCCCATCTCATATGTCTCGTCTGGAAGAGG
DS258	tgDS153	gbDS067 PCR	This study	CCAACAGGGAGGGGTTAGGCGACGGCGATACTCCAGGCGGACTCTCGGGAGTTGCG
DS365	pDS131	Addgene plasmid #125138 PCR	This study	CGCCTGGGACAAGCGAATCCGCAACTCCCGAGAGTATGGTGAGCAAGGGCGAGG
DS366	pDS131	Addgene plasmid #125138 PCR	This study	CGTGTGGACCTCCGAGCCTCCGCCACCCTTGTACAGCTCGTCCATGCC
BT9	tgDS146, tgDS150	pDS131 PCR	This study	CGCGGTCTGCGGCGGTGATGGTGTGTGCCGATGCCAGTGCTCTGGAAGTGAAACGCCTGG
DS300	tgDS146, tgDS150	pDS131 PCR	This study	GTGGTATACTTGTACAATTTTTTGCGATACGCTGTGGCGCTCACTTGTACAGCTCGTCCATGCC
P1	Extended Data Fig 4	TGGT1_203950 splicing PCR	This study	GCCGCCTGGAGTATCGCC
P2	Extended Data Fig 4	TGGT1_203950 splicing PCR	This study	CAAGGCGAGTGGCGCGAATAGATC
P3	Extended Data Fig 4	TGGT1_203950 splicing PCR	This study	GAAAAAGGTGGACTCCAGAAGAAACGCAG
P4	Extended Data Fig 4	TGGT1_203950 splicing PCR	This study	GCAGGGAAGGACGAGGACGAAG
P5	Extended Data Fig 4	TGGT1_203950 splicing PCR	This study	GGGCTTCGATTTGAAGAGACAGAACGTGAC
P6	Extended Data Fig 4	TGGT1_203950 splicing PCR	This study	GCAGAATACGTTCATCGGAGACAAGTGG
P7	Extended Data Fig 4	TGGT1_203950 splicing PCR	This study	GAGGACAGAGAACAGAAACATGCAAGAAGTC
P8	Extended Data Fig 4	TGGT1_203950 splicing PCR	This study	GCGATTCCCCTCCACGTTCC
